# Dissecting the Cellular Landscape and Transcriptome Network in Viral Myocarditis by Single-Cell RNA Sequencing

**DOI:** 10.1101/2021.05.16.444367

**Authors:** Ninaad Lasrado, Nicholas Borcherding, Rajkumar Arumugam, Timothy K. Starr, Jay Reddy

## Abstract

Myocarditis induced with Coxsackievirus B3 (CVB3) is commonly employed to study viral pathogenesis in mice. Although infectious virus is cleared after the acute phase, affected animals chronically develop the features of dilated cardiomyopathy, which may involve the mediation of immune and non-immune cells. To dissect this complexity, we performed single-cell RNA sequencing on heart cells obtained from healthy and myocarditic mice, leading us to note that myocarditic mice had significantly higher proportions of myeloid cells, CD4 and CD8 T cells, and fibroblasts, whereas NK cells, ILCs and B cells were low. While the transcriptome profiles of myeloid cells revealed detection of monocytes and macrophages of M2 phenotype with pathways important in immune metabolism and inflammation, T cells consisted of Th17 cells, CTLs, and Treg cells with transcriptome signatures critical for cytotoxic functions. Although fibroblasts detected in myocarditic mice were phenotypically heterogeneous, their transcriptomes played roles in fibrosis and regulation of inflammation and immune responses. Additionally, analysis of intercellular communication networks revealed unique interactions and signaling pathways in the cardiac cellulome, whereas myeloid cells and T cells in myocarditic mice revealed uniquely upregulated transcription factors modulating cardiac remodeling functions. Taken together, our data suggest that M2 cells, T cells, and fibroblasts may cooperatively or independently participate in the pathogenesis of viral myocarditis.
