## Supplementary material for "Dissecting the Cellular Landscape and Transcriptome Network in Viral Myocarditis by Single-Cell RNA Sequencing": Table S5.xlsx

### Sheet: T cells
Signals from (TF)	Signals to (Target gene)	Weight of interaction
Elf1	Cd8a	1.09259
Elf1	Cd3g	0.929371
Elf1	Icos	0.865414
Elf1	Ctla4	0.801089
Elf1	Cd3e	0.641348
Elf1	Lat	0.639333
Elf1	Gpr183	0.635492
Elf1	H2-K1	0.62684
Elf1	Cxcr3	0.560711
Elf1	Cd8b1	0.560705
Elf1	Cd6	0.531243
Elf1	Epsti1	0.527771
Elf1	Cd3d	0.478547
Elf1	Cd28	0.476066
Elf1	Ms4a6b	0.468616
Elf1	H2-Q7	0.465415
Elf1	Lck	0.387635
Elf1	Ctla2a	0.323781
Ets1	Ccl5	1.43182
Ets1	S100a4	1.19718
Ets1	Pdcd1	1.11874
Ets1	Cd8a	1.09259
Ets1	Nkg7	0.973027
Ets1	Cxcr6	0.948023
Ets1	Bcl2a1b	0.931411
Ets1	Cd3g	0.929371
Ets1	Icos	0.865414
Ets1	Ctla4	0.801089
Ets1	Gng2	0.78866
Ets1	Cd52	0.786181
Ets1	Bcl2a1d	0.784924
Ets1	Thy1	0.780944
Ets1	Fasl	0.763445
Ets1	Cst7	0.677496
Ets1	Ccr2	0.668719
Ets1	Dusp2	0.65793
Ets1	Cd3e	0.641348
Ets1	Lat	0.639333
Ets1	Gpr183	0.635492
Ets1	H2-K1	0.62684
Ets1	Psmb8	0.624113
Ets1	Psmb9	0.61492
Ets1	Nr4a2	0.582889
Ets1	Cxcr3	0.560711
Ets1	Cd8b1	0.560705
Ets1	Rora	0.557872
Ets1	Hcst	0.546568
Ets1	Cd6	0.531243
Ets1	Epsti1	0.527771
Ets1	Ltb	0.513778
Ets1	Ccr5	0.499151
Ets1	Rgs1	0.488062
Ets1	Cd3d	0.478547
Ets1	Cd28	0.476066
Ets1	Tnfaip3	0.47292
Ets1	Ms4a6b	0.468616
Ets1	Tmsb4x	0.447044
Ets1	Laptm5	0.441731
Ets1	H2-D1	0.426428
Ets1	Ucp2	0.422362
Ets1	Gmfg	0.410835
Ets1	Srgn	0.392188
Ets1	Lck	0.387635
Ets1	Rac2	0.346071
Ets1	Ctsw	0.335857
Ets1	Ctla2a	0.323781
Irf7	H2-K1	0.62684
Irf7	Ifi27l2a	1.0548
Irf7	Psmb8	0.624113
Irf7	Psmb9	0.61492
Stat1	Cd8a	1.09259
Stat1	H2-K1	0.62684
Stat1	Psmb8	0.624113
Stat1	Psmb9	0.61492
Stat1	Epsti1	0.527771
Stat1	H2-Q7	0.465415

### Sheet: Myeloid cells
Signals from (TF)	Signals to (Target gene)	Weight of interaction
Irf5	Ccl24	3.57188
Irf5	Arg1	2.36095
Irf5	Fcgr2b	1.76034
Irf5	Tgfbi	1.67748
Irf5	Gatm	1.44592
Irf5	Mrc1	1.22536
Irf5	Ms4a6d	1.06028
Irf5	Uba52	1.04285
Irf5	Mafb	0.973741
Irf5	Ccr2	0.938054
Irf5	H2-Eb1	0.937846
Irf5	Fn1	0.884094
Irf5	Nme2	0.877271
Irf5	Ccr5	0.862152
Irf5	H2-Ab1	0.852162
Irf5	Rpl29	0.818519
Irf5	H2-Aa	0.782532
Irf5	Pycard	0.750651
Irf5	Cd74	0.741429
Irf5	Ltb4r1	0.735637
Irf5	Cfp	0.714852
Irf5	Ctss	0.693529
Irf5	Jak2	0.656423
Irf5	Plekho1	0.629016
Irf5	Arrdc4	0.613632
Irf5	P2ry6	0.612307
Irf5	Fam49b	0.559972
Irf5	Fam96a	0.549732
Irf5	Aif1	0.539433
Irf5	Fam129b	0.529881
Irf5	Ccl2	0.510361
Irf5	Capza2	0.483659
Irf5	Cyth4	0.45814
Irf5	Efhd2	0.420619
Irf5	Uck2	0.38619
Irf5	Vamp8	0.383215
Irf5	Psap	0.381831
Irf5	Lpxn	0.355757
Irf5	Ms4a6c	0.350176
Irf5	Ctsc	0.26742
Irf5	Alox5ap	0.257779
Irf5	Fcer1g	0.25547
Mafb	Ccl24	3.57188
Mafb	Arg1	2.36095
Mafb	Tgfbi	1.67748
Mafb	Sdc4	1.51227
Mafb	Ccl7	1.35836
Mafb	Mrc1	1.22536
Mafb	Dab2	0.958536
Mafb	S100a4	0.873219
Mafb	Ccr5	0.862152
Mafb	Snx5	0.776608
Mafb	Rps27l	0.760537
Mafb	Ier3	0.704494
Mafb	Ctss	0.693529
Mafb	Jak2	0.656423
Mafb	Hbegf	0.622343
Mafb	P2ry6	0.612307
Mafb	2010111I01Rik	0.60204
Mafb	Cltc	0.571871
Mafb	Gpx1	0.539988
Mafb	Fam129b	0.529881
Mafb	Tpi1	0.52885
Mafb	Ccl2	0.510361
Mafb	Psap	0.381831
Maff	Ier3	0.704494
Maff	Hbegf	0.622343
Maff	Ccl2	0.510361
Mef2c	H2-Aa	0.782532
Rara	Tgfbi	1.67748
Rara	Ltb4r1	0.735637

### Sheet: Neutrophils
Signals from (TF)	Signals to (Target gene)	Weight of interaction
Bcl3	Cxcl2	0.650824
Bcl3	Nfkbia	0.561387
Bcl3	Lrrc25	0.324035
Bcl3	Pim1	0.276959

### Sheet: NK cells
Signals from (TF)	Signals to (Target gene)	Weight of interaction
Egr1	S100a6	1.129
Egr1	Cd3e	1.00657
Egr1	Tmem176b	0.707658
Egr1	Rpl23a	0.61343
Egr1	Mt1	0.598141
Egr1	Grcc10	0.544415
Egr1	Rps6	0.514358
Egr1	Tmem176a	0.484104
Egr1	Rps19	0.464226
Egr1	B2m	0.418165
Egr1	Sh3bgrl3	0.413585
Egr1	Psmb8	0.399622
Egr1	Ctsb	0.387006
Egr1	Rps23	0.379897
Egr1	Rpl36a	0.376555
Egr1	Rpl14	0.349512
Egr1	Rps15	0.309077
Egr1	Rps4x	0.298341
Egr1	Rplp0	0.295852
Egr1	Rpl32	0.295169
Egr1	Rpl18a	0.293251
Egr1	Rps2	0.286188
Egr1	Rpl11	0.27521
Egr1	Rpl3	0.271569
Egr1	Rps5	0.267776
